# Ldb1 mediates *trans* enhancement in mammals

**DOI:** 10.1101/287524

**Authors:** K. Monahan, A. Horta, A.M. Mumbay-Wafula, L. Li, Y. Zhao, P.E. Love, S. Lomvardas

## Abstract

Singular olfactory receptor (OR) gene expression^1,2^ coincides with the formation of a multi-chromosomal enhancer hub that associates with the only transcribed OR allele in each cell^3,4^. This hub consists of converging transcriptional enhancers^3^, or “Greek Islands”, defined by stereotypic binding of Lhx2 and Ebf on a shared, composite DNA motif^5^. How this multi-chromosomal hub, or any other genomic compartment, assembles is unknown, and so is the significance of compartmentalization in transcription. Here, we report that LIM domain binding protein 1 (Ldb1), which is recruited by Lhx2 and Ebf to Greek Islands, promotes robust and specific *trans* interactions between these enhancers. In addition to disrupting Greek Island hubs, Ldb1 deletion also causes significant downregulation of OR transcription. Thus, our data provide insight to the formation of genomic compartments, confirm the essential role of interchromosomal interactions in OR gene choice, and establish *trans* enhancement as a mechanism for mammalian gene activation.
