## Supplementary Materials for "Ldb1 mediates *trans* enhancement in mammals"

### Sheet: ChIP-seq
Supplementary Information 1: ChIP-seq
sample	Data Set	Experiment Type	Replicate	Cell Type	genotype	antibody	Type of Sequencing	Reads	Filtered Reads
mOSN_input_ChIPseq_rep1	GSE93570 (Monahan et al, 2017)	Crosslinked-ChIP-seq	1	mature olfactory sensory neurons	OMP-IRES-GFP	N/A	Paired End 50bp	17139044	13430821
mOSN_input_ChIPseq_rep2	GSE93570 (Monahan et al, 2017)	Crosslinked-ChIP-seq	2	mature olfactory sensory neurons	OMP-IRES-GFP	N/A	Paired End 50bp	80931020	62594520
mOSN_Ebf_ChIPseq_rep1	GSE93570 (Monahan et al, 2017)	Crosslinked-ChIP-seq	1	mature olfactory sensory neurons	OMP-IRES-GFP	anti-Ebf (Aviva, ARP32960_P050)	Paired End 50bp	46475328	24832013
mOSN_Ebf_ChIPseq_rep2	GSE93570 (Monahan et al, 2017)	Crosslinked-ChIP-seq	2	mature olfactory sensory neurons	OMP-IRES-GFP	anti-Ebf (Aviva, ARP32960_P050)	Paired End 50bp	70706480	27334296
mOSN_Lhx2_ChIPseq_rep1	GSE93570 (Monahan et al, 2017)	Crosslinked-ChIP-seq	1	mature olfactory sensory neurons	OMP-IRES-GFP	anti-Lhx2 (Roberson et al, 2001)	Paired End 50bp	93021258	32313965
mOSN_Lhx2_ChIPseq_rep2	GSE93570 (Monahan et al, 2017)	Crosslinked-ChIP-seq	2	mature olfactory sensory neurons	OMP-IRES-GFP	anti-Lhx2 (Roberson et al, 2001)	Paired End 50bp	110534692	41359967
mOSN_Lhx2KO_input_ChIPseq	GSE93570 (Monahan et al, 2017)	Crosslinked-ChIP-seq	1	mature olfactory sensory neurons	OMP-IRES-Cre; Lhx2fl/fl;tdtom+/fl	N/A	Single End 50bp	32846103	23744623
mOSN_Lhx2KO_Ebf_ChIPseq_rep1	GSE93570 (Monahan et al, 2017)	Crosslinked-ChIP-seq	1	mature olfactory sensory neurons	OMP-IRES-Cre; Lhx2fl/fl;tdtom+/fl	anti-Ebf (Aviva, ARP32960_P050)	Single End 50bp	49641478	13234354
mOSN_Lhx2KO_Ebf_ChIPseq_rep2	GSE93570 (Monahan et al, 2017)	Crosslinked-ChIP-seq	2	mature olfactory sensory neurons	OMP-IRES-Cre; Lhx2fl/fl;tdtom+/fl	anti-Ebf (Aviva, ARP32960_P050)	Single End 50bp	42234091	8842658
mOSN_Lhx2KO_Lhx2_ChIPseq_rep1	GSE93570 (Monahan et al, 2017)	Crosslinked-ChIP-seq	1	mature olfactory sensory neurons	OMP-IRES-Cre; Lhx2fl/fl;tdtom+/fl	anti-Lhx2 (Roberson et al, 2001)	Single End 50bp	51500400	18929643
mOSN_Lhx2KO_Lhx2_ChIPseq_rep2	GSE93570 (Monahan et al, 2017)	Crosslinked-ChIP-seq	2	mature olfactory sensory neurons	OMP-IRES-Cre; Lhx2fl/fl;tdtom+/fl	anti-Lhx2 (Roberson et al, 2001)	Single End 50bp	35681754	7821295
mOSN_CTCF_ChIPseq_rep1	GSE112153	Crosslinked-ChIP-seq	1	mature olfactory sensory neurons	OMP-IRES-GFP	anti-CTCF (Millipore, 07-729)	Single End 50bp	28590895	9941488
mOSN_CTCF_ChIPseq_rep2	GSE112153	Crosslinked-ChIP-seq	2	mature olfactory sensory neurons	OMP-IRES-GFP	anti-CTCF (Millipore, 07-729)	Single End 50bp	61542697	14783490
mOSN_Rad21_ChIPseq_rep1	GSE112153	Crosslinked-ChIP-seq	1	mature olfactory sensory neurons	OMP-IRES-GFP	anti-Rad21 (Abcam, ab992)	Single End 50bp	53672614	7675298
mOSN_Rad21_ChIPseq_rep2	GSE112153	Crosslinked-ChIP-seq	2	mature olfactory sensory neurons	OMP-IRES-GFP	anti-Rad21 (Abcam, ab992)	Single End 50bp	66356145	7495724
mOSN_Ldb1_ChIPseq_rep1	GSE112153	Crosslinked-ChIP-seq	1	mature olfactory sensory neurons	OMP-IRES-GFP	anti-Ldb1 (Santa Cruz Biotechnology, sc-11198)	Single End 50bp	44497623	9343475
mOSN_Ldb1_ChIPseq_rep2	GSE112153	Crosslinked-ChIP-seq	2	mature olfactory sensory neurons	OMP-IRES-GFP	anti-Ldb1 (Santa Cruz Biotechnology, sc-11198)	Single End 50bp	44523614	15108305
mOSN_Ldb1_ChIPseq_rep3	GSE112153	Crosslinked-ChIP-seq	3	mature olfactory sensory neurons	OMP-IRES-GFP	anti-Ldb1 (Santa Cruz Biotechnology, sc-11198)	Single End 50bp	45566602	8997126
mOSN_Lhx2KO_Ldb1_ChIPseq_rep1	GSE112153	Crosslinked-ChIP-seq	1	mature olfactory sensory neurons	OMP-IRES-Cre; Lhx2fl/fl;tdtom+/fl	anti-Ldb1 (Santa Cruz Biotechnology, sc-11198)	Single End 50bp	35576030	5760432

### Sheet: RNA-seq
Supplementary Information 1: RNA-seq
sample	Data Set	Experiment Type	Replicate	Cell Type	genotype	Type of Sequencing	Reads	Filtered Reads
mOSN_RNAseq_rep1	GSE93570 (Monahan et al, 2017)	RNA-seq	1	mature olfactory sensory neurons	OMP-IRES-GFP	Single End 50bp	78688320	45858626
mOSN_RNAseq_rep2	GSE93570 (Monahan et al, 2017)	RNA-seq	2	mature olfactory sensory neurons	OMP-IRES-GFP	Single End 50bp	118913137	64019848
mOSN_RNAseq_rep3	GSE93570 (Monahan et al, 2017)	RNA-seq	3	mature olfactory sensory neurons	OMP-IRES-GFP	Single End 50bp	65760646	52082935
mOSN_Ldb1KO_RNAseq_rep1	GSE112153	RNA-seq	1	mature olfactory sensory neurons	OMP-IRES-Cre; Ldb1fl/fl;Rosa-CAG-tdtom+/fl	Single End 50bp	58016152	41641137
mOSN_Ldb1KO_RNAseq_rep2	GSE112153	RNA-seq	2	mature olfactory sensory neurons	OMP-IRES-Cre; Ldb1fl/fl;Rosa-CAG-tdtom+/fl	Single End 50bp	36802456	28093114
