## Supplementary Materials for "Ldb1 mediates *trans* enhancement in mammals"

### Sheet: Pooled Libraries
Supplementary Information 2: HiC
Analysis of Hi-C Contacts (% Sequenced Reads / % Unique Reads)
	Control OSN	Ldb1KO
4DN Accession	#########	########
Sequenced Read Pairs	983992039	1091990289
Unique Reads	815,707,735 (82.90%)	868,953,384 (79.58%)
Hi-C Contacts	588,081,617 (59.76% / 72.09%)	611,285,034 (55.98% / 70.35%)
Inter-chromosomal	209,553,844 (21.30% / 25.69%)	200,560,154 (18.37% / 23.08%)
Intra-chromosomal	378,527,773 (38.47% / 46.40%)	410,724,880 (37.61% / 47.27%)
Short Range (<20Kb)	166,262,350 (16.90% / 20.38%)	151,814,456 (13.90% / 17.47%)
Long Range (>20Kb)	212,265,159 (21.57% / 26.02%)	258,910,340 (23.71% / 29.80%)
